# Improving the performance of supervised deep learning for regulatory genomics using phylogenetic augmentation

**DOI:** 10.1101/2023.09.15.558005

**Authors:** Andrew G Duncan, Jennifer A Mitchell, Alan M Moses

**Affiliations:** Department of Cell & Systems Biology, University of Toronto

## Abstract

**Motivation:** Supervised deep learning is used to model the complex relationship between genomic sequence and regulatory function. Understanding how these models make predictions can provide biological insight into regulatory functions. Given the complexity of the sequence to regulatory function mapping (the cis-regulatory code), it has been suggested that the genome contains insufficient sequence variation to train models with suitable complexity. Data augmentation is a widely used approach to increase the data variation available for model training, however current data augmentation methods for genomic sequence data are limited.

**Results:** Inspired by the success of comparative genomics, we show that augmenting genomic sequences with evolutionarily related sequences from other species, which we term phylogenetic augmentation, improves the performance of deep learning models trained on regulatory genomic sequences to predict high-throughput functional assay measurements. Additionally, we show that phylogenetic augmentation can rescue model performance when the training set is down-sampled and permits deep learning on a real-world small dataset, demonstrating that this approach improves experimental data efficiency. Overall, this data augmentation method represents a solution for improving model performance that is applicable to many supervised deep learning problems in genomics.

**Availability and implementation:** The open-source GitHub repository agduncan94/phylogenetic_augmentation_paper includes the code for rerunning the analyses here and recreating the figures.
