## Supplemental Table 5 for "Improving the performance of supervised deep learning for regulatory genomics using phylogenetic augmentation"

### Sheet: Sheet1
Organism(s)	Alignment	Number of species	Link
Human, Mouse, and other mammals	Zoonomia (Mammals)	241	https://cglgenomics.ucsc.edu/data/cactus/
Human, Mouse, primates, and other mammals	Zoonomia (Mammals + New Primates)	447	https://cglgenomics.ucsc.edu/data/cactus/
D. melanogaster	Drosophila	168	Dr. Bernard Kim (Stanford University)
D. melanogaster	Drosophila extended	298	https://github.com/flyseq/2023_drosophila_assembly
Birds	B10K (Avian)	363	https://cglgenomics.ucsc.edu/data/cactus/
Birds	Jarvis Lab (Avian)	33	https://cglgenomics.ucsc.edu/data/cactus/
