## Supplemental Table 4 for "Improving the performance of supervised deep learning for regulatory genomics using phylogenetic augmentation"

### Sheet: 2A_drosophila
Model	Original training data size	Number of additional species	Number of homologs	Total sequences
DeepSTARR	191109	136	10582901	10774010
Motif DeepSTARR	191109	136	10582901	10774010
ExplaiNN	191109	136	10582901	10774010

### Sheet: 2B_basset
Model	Original training data size	Number of additional species	Number of homologs	Total sequences available for training
Basset	1880029	42	62538898	64418927

### Sheet: 3A_drosophila_sampling
Model	Fraction	Replicate	Original training data size	Sampled training size	Number of additional species	Number of homologs	Total sequences available for training
DeepSTARR	0.1	1	191109	19111	136	1069020	1088131
DeepSTARR	0.1	2	191109	19111	136	1053453	1072564
DeepSTARR	0.1	3	191109	19111	136	1054833	1073944
DeepSTARR	0.2	1	191109	38222	136	2125429	2163651
DeepSTARR	0.2	2	191109	38222	136	2110782	2149004
DeepSTARR	0.2	3	191109	38222	136	2108974	2147196
DeepSTARR	0.3	1	191109	57333	136	3168200	3225533
DeepSTARR	0.3	2	191109	57333	136	3171919	3229252
DeepSTARR	0.3	3	191109	57333	136	3183106	3240439
DeepSTARR	0.4	1	191109	76444	136	4231243	4307687
DeepSTARR	0.4	2	191109	76444	136	4231787	4308231
DeepSTARR	0.4	3	191109	76444	136	4223408	4299852
DeepSTARR	0.5	1	191109	95555	136	5289534	5385089
DeepSTARR	0.5	2	191109	95555	136	5291805	5387360
DeepSTARR	0.5	3	191109	95555	136	5292475	5388030
DeepSTARR	0.6	1	191109	114666	136	6359334	6474000
DeepSTARR	0.6	2	191109	114666	136	6351274	6465940
DeepSTARR	0.6	3	191109	114666	136	6347769	6462435
DeepSTARR	0.7	1	191109	133777	136	7388500	7522277
DeepSTARR	0.7	2	191109	133777	136	7415551	7549328
DeepSTARR	0.7	3	191109	133777	136	7406489	7540266
DeepSTARR	0.8	1	191109	152888	136	8471038	8623926
DeepSTARR	0.8	2	191109	152888	136	8461575	8614463
DeepSTARR	0.8	3	191109	152888	136	8453897	8606785
DeepSTARR	0.9	1	191109	171999	136	9527826	9699825
DeepSTARR	0.9	2	191109	171999	136	9525085	9697084
DeepSTARR	0.9	3	191109	171999	136	9521638	9693637
DeepSTARR	1	1	191109	191109	136	10582901	10774010
DeepSTARR	1	2	191109	191109	136	10582901	10774010
DeepSTARR	1	3	191109	191109	136	10582901	10774010

### Sheet: 3B_basset_sampling
Model	Fraction	Replicate	Original training data size	Sampled training size	Number of additional species	Number of homologs	Total sequences available for training
Basset	0.1	1	1880029	188003	42	6401575	6589578
Basset	0.1	2	1880029	188003	42	6393087	6581090
Basset	0.1	3	1880029	188003	42	6391392	6579395
Basset	0.2	1	1880029	376006	42	12802479	13178485
Basset	0.2	2	1880029	376006	42	12798882	13174888
Basset	0.2	3	1880029	376006	42	12796017	13172023
Basset	0.3	1	1880029	564009	42	19188955	19752964
Basset	0.3	2	1880029	564009	42	19196315	19760324
Basset	0.3	3	1880029	564009	42	19192735	19756744
Basset	0.4	1	1880029	752012	42	25572947	26324959
Basset	0.4	2	1880029	752012	42	25597529	26349541
Basset	0.4	3	1880029	752012	42	25598740	26350752
Basset	0.5	1	1880029	940015	42	31995512	32935527
Basset	0.5	2	1880029	940015	42	31982453	32922468
Basset	0.5	3	1880029	940015	42	31990040	32930055
Basset	1	1	1880029	1880029	42	62538898	64418927
Basset	1	2	1880029	1880029	42	62538898	64418927
Basset	1	3	1880029	1880029	42	62538898	64418927

### Sheet: 3C_yeast
Model	Training data size	Number of additional species	Number of homologs	Total sequences available for training
DeepSTARR	3721	24	71498	75219

### Sheet: 4A_drosophila_num_species
Model	Number of additional species	Original training data size	Number of homologs	Total sequences available for training
DeepSTARR	1	191108	174955	366063
DeepSTARR	5	191108	842951	1034059
DeepSTARR	10	191108	1507954	1699062
DeepSTARR	20	191108	2704956	2896064
DeepSTARR	136	191108	10582901	10774009

### Sheet: 4B_drosophila_phylo_aug
Model	Phylo Aug Rate	Original training data size	Number of additional species	Number of homologs	Total sequences available for training
DeepSTARR	0.1	191109	136	10582901	10774010
DeepSTARR	0.2	191109	136	10582901	10774010
DeepSTARR	0.3	191109	136	10582901	10774010
DeepSTARR	0.4	191109	136	10582901	10774010
DeepSTARR	0.5	191109	136	10582901	10774010
DeepSTARR	0.6	191109	136	10582901	10774010
DeepSTARR	0.7	191109	136	10582901	10774010
DeepSTARR	0.8	191109	136	10582901	10774010
DeepSTARR	0.9	191109	136	10582901	10774010
DeepSTARR	1	191109	136	10582901	10774010

### Sheet: S2_drosophila_num_species_rev
Model	Number of additional species	Original training data size	Number of homologs	Total sequences available for training
DeepSTARR	1	191108	42077	233185
DeepSTARR	5	191108	215163	406271
DeepSTARR	10	191108	433965	625073
DeepSTARR	20	191108	864373	1055481
DeepSTARR	136	191108	10582901	10774009

### Sheet: S3_drosophila_phylo_aug_reduced
Model	Phylo Aug Rate	Original training data size	Number of additional species	Number of homologs	Total sequences available for training
DeepSTARR	0.1	191109	10	1507954	1699063
DeepSTARR	0.2	191109	10	1507954	1699063
DeepSTARR	0.3	191109	10	1507954	1699063
DeepSTARR	0.4	191109	10	1507954	1699063
DeepSTARR	0.5	191109	10	1507954	1699063
DeepSTARR	0.6	191109	10	1507954	1699063
DeepSTARR	0.7	191109	10	1507954	1699063
DeepSTARR	0.8	191109	10	1507954	1699063
DeepSTARR	0.9	191109	10	1507954	1699063
DeepSTARR	1	191109	10	1507954	1699063
